# Bro1-Mediated Trafficking Couples TOR Signalling to Cellular Metabolism and Longevity

**DOI:** 10.64898/2026.01.12.698986

**Authors:** Kristal Ng, Juhi Kumar, Aleksandra Dabrowska, Jose Clemente-Ramos, Rowshan Ara Islam, Olga Xintarakou, Anja Freiwald, Natalie Bartel, Daniela Ludwig, Despina Stamataki, John-Patrick Alao, Peter Thorpe, Markus Ralser, Michael Mulleder, Sara E. Mole, Charalampos Rallis

**Author notes:** These authors have contributed equally to this work (Kristal Ng, Juhi Kumar, Aleksandra Dabrowska, Jose Clemente-Ramos).

## Abstract

Adaptation to nutrient availability requires coordination between growth control, metabolism, and intracellular trafficking. In eukaryotes, inhibition of Target of Rapamycin (TOR) signalling robustly promotes stress resistance and longevity, yet how reduced growth signalling is coupled to organelle dynamics and proteome remodelling remains unclear. Here, we identify the conserved ESCRT-associated protein Bro1 as a central integrator of TOR signalling, vacuolar trafficking, and metabolic adaptation. Using fission yeast, we show that Bro1 is required for normal lifespan and for the global proteomic reprogramming that accompanies TOR inhibition. In Bro1 mutant cells, repression of ribosome biogenesis is uncoupled from activation of catabolic, vacuolar, and metabolic pathways, resulting in an altered metabolic state characterised by elevated lipid metabolism and increased abundance of nutrient transporters.

Mechanistically, Bro1 promotes TOR-dependent cargo deubiquitination, vacuolar trafficking, and turnover of plasma membrane hexose transporters and enables appropriate nuclear relocalisation of the transcriptional repressor Scr1. In the absence of Bro1, nutrient transporters persist at the cell surface despite TOR inhibition, conferring resistance to TOR inhibitors while impairing stress responses and reducing lifespan. Together, our findings establish Bro1 as a key coordinator linking ESCRT-mediated endosomal-vacuolar trafficking to TOR-dependent metabolic control. By coupling growth suppression to enhanced recycling and cellular maintenance, Bro1 enables the transition from growth to longevity-promoting states, revealing a mechanism connecting intracellular trafficking, metabolism, and ageing.
