## Supplementary material for "Bro1-Mediated Trafficking Couples TOR Signalling to Cellular Metabolism and Longevity": Table S3

### Sheet: Sheet1
Table S3. Top 100 hits of predicted physical interactions of Bro1 using the tool Pint
Systematic name	Gene name	Product Description description
SPAC16A10.03C	SPAC16A10.03C	ubiquitin-protein ligase E3 Pep5/Vps11-like (predicted)
SPAC56F8.08	mud1	ucp1
SPAC17A2.06C	vps8	WD repeat protein Vps8 (predicted)
SPAC1F3.10C	oct1_	mitochondrial intermediate peptidase Oct1 (predicted)
SPAC1F3.05	gga21	Golgi localized Arf binding gamma-adaptin ortholog Gga21
SPBC1604.21C	ptr3	uba1
SPAC29E6.03C	uso1	ER to Golgi tethering factor Uso1 (predicted)
SPAC17A2.03C	vma6	V-type ATPase V0 subunit d (predicted)
SPAC1142.07C	vps32	ESCRT III complex subunit Vps32
SPAC6G10.12C	ace2	transcription factor Ace2
SPAC1F5.07C	hem14	protoporphyrinogen oxidase Hem14 (predicted)
SPAC12G12.04	mcp60	mitochondrial heat shock protein Hsp60/Mcp60
SPAC22F3.13	tsc1	hamartin
SPAC20G8.10C	atg6	beclin family protein
SPBC16A3.15C	nda2	tubulin alpha 1
SPAC6G9.12	cfr1	Chs five related protein Cfr1
SPAC9G1.10C	SPAC9G1.10C	inositol polyphosphate phosphatase (predicted)
SPAC1486.05	nup189	nup189N
SPBC16G5.05C	scs2	VAP family protein Scs2
SPBC6B1.05C	atg7	E1 ubiquitin-like conjugating enzyme Atg7
SPBC2F12.13	klp5	kinesin-like protein Klp5
SPCC63.08C	atg1	ppk36
SPAC222.12C	atp2	F1-ATPase beta subunit Atp2
SPAC26A3.15C	nsp1	nucleoporin Nsp1
SPAC328.01C	msn5	karyopherin (predicted)
SPAC16E8.01	shd1	cytoskeletal protein binding protein Sla1 family
SPBC691.03C	apl3	SPACTOKYO_453.02c
SPAC589.02C	med13	srb9
SPBC3E7.01	fab1	ste12
SPAC630.13C	tsc2	tuberin
SPAC57A7.04C	pabp	mRNA export shuttling protein
SPBC2F12.05C	SPBC2F12.05C	sterol binding ankyrin repeat protein (predicted)
SPAC20G8.04C	SPAC20G8.04C	mitochondrial electron transfer flavoprotein-ubiquinone oxidoreductase (predicted)
SPAC17A2.05	osm1	fumarate reductase Osm1 (predicted)
SPBC359.05	abc3	ABC transporter Abc3
SPAC24H6.11C	SPAC24H6.11C	sulfate transmembrane transporter (predicted)
SPBC1D7.02C	scr1	transcription factor Scr1
SPBC1773.15	dal52	dipeptide transmembrane transporter Dal5h2 (predicted)
SPBC947.15C	nde1	mitochondrial NADH dehydrogenase (ubiquinone) Nde1 (predicted)
SPCPB1C11.02	SPCPB1C11.02	amino acid permease (predicted)
SPCC757.11C	SPCC757.11C	membrane transporter (predicted)
SPCC417.10	dal51	dipeptide transmembrane transporter Dal5h1 (predicted)
SPCC613.02	SPCC613.02	membrane transporter (predicted)
SPCC613.01	SPCC613.01	membrane transporter (predicted)
SPCC584.13	SPCC584.13	amino acid permease (predicted)
SPCC757.13	SPCC757.13	dipeptide transmembrane transporter (predicted)
SPBPB2B2.01	SPBPB2B2.01	amino acid permease (predicted)
SPCC794.03	SPCC794.03	amino acid permease (predicted)
SPBPB10D8.06C	SPBPB10D8.06C	membrane transporter (predicted)
SPBC1348.05	SPBC1348.05	membrane transporter (predicted)
SPBPB10D8.05C	SPBPB10D8.05C	membrane transporter (predicted)
SPAC30D11.04C	nup124	nucleoporin Nup124
SPBC1652.02	SPBC1652.02	SPBC16A3.20c
SPBC1271.10C	SPBC1271.10C	membrane transporter (predicted)
SPCC330.07C	SPCC330.07C	membrane transporter (predicted)
SPAC9E9.12C	ybt1	ABC transporter Ybt1
SPAC11D3.06	SPAC11D3.06	MatE family transporter (predicted)
SPCC74.04	SPCC74.04	amino acid permease (predicted)
SPBPB10D8.04C	SPBPB10D8.04C	membrane transporter (predicted)
SPAC11D3.08C	SPAC11D3.08C	amino acid permease
SPBC12C2.13C	fnx1	vacuolar membrane amino acid uptake transporter Fnx1
SPCC794.06	SPCC794.06	TDT malic acid transporter (predicted)
SPBC1683.03C	SPBC1683.03C	membrane transporter (predicted)
SPBC3E7.06C	fnx2	vacuolar membrane amino acid uptake transporter Fnx2
SPAC3H1.06C	SPAC3H1.06C	membrane transporter (predicted)
SPBPB2B2.16C	SPBPB2B2.16C	MFS family membrane transporter (predicted)
SPAC1399.01C	SPAC1399.01C	membrane transporter (predicted)
SPAC1B1.02C	SPAC1B1.02C	NAD/NADH kinase (predicted)
SPBC405.03C	SPBC405.03C	membrane transporter (predicted)
SPCC794.04C	SPCC794.04C	membrane transporter (predicted)
SPAC1039.09	isp5	amino acid permease Isp5
SPCC1235.13	ght6	hexose transporter Ght6
SPAC25G10.07C	cut7	kinesin-like protein Cut7
SPAC1039.01	SPAC1039.01	amino acid permease (predicted)
SPAC14C4.07	SPAC14C4.07	membrane transporter (predicted)
SPAC1399.02	SPAC1399.02	membrane transporter (predicted)
SPAC16E8.07C	vph1	V-type ATPase V0 subunit a (predicted)
SPBC15C4.04C	SPBC15C4.04C	amino acid permease (predicted)
SPAPB24D3.02C	SPAPB24D3.02C	amino acid permease
SPBC19F8.06C	meu22	amino acid permease
SPBC359.01	SPBC359.01	amino acid permease (predicted)
SPAC24H6.02C	SPAC24H6.02C	TIM23 translocase complex subunit Tim15 (predicted)
SPCC970.09	sec8	exocyst complex subunit Sec8
SPAC922.05C	SPAC922.05C	membrane transporter (predicted)
SPAC31A2.11C	cuf1	nutritional copper sensing transcription factor Cuf1
SPCC1529.01	SPCC1529.01	membrane transporter (predicted)
SPAPB24D3.01	toe3	transcription factor (predicted)
SPAC1751.01C	gti1	gluconate transporter inducer Gti1
SPAC22F8.04	pet1	phosphoenolpyruvate transporter Pet1
SPAC6F6.04C	SPAC6F6.04C	membrane transporter (predicted)
SPAC1B1.03C	kap95	karyopherin Kap95
SPBC1348.14C	ght7	SPAP8B6.01c
SPAC750.02C	SPAC750.02C	membrane transporter (predicted)
SPAC1142.03C	swi2	Swi5 complex subunit Swi2
SPAPB1A11.01	mfc1	copper membrane transporter
SPCC965.11C	agp3	amino acid transporter (predicted)
SPAC14C4.14	atp1	F1-ATPase alpha subunit
SPAC23A1.04C	mnl1	alpha mannosidase Mnl1 (predicted)
SPCC663.14C	trp663	TRP-like ion channel (predicted)
SPAC1B3.15C	SPAC1B3.15C	vitamin H transporter (predicted)
