## Supplementary material for "Bro1-Mediated Trafficking Couples TOR Signalling to Cellular Metabolism and Longevity": Table S4

### Sheet: Sheet1
Table S4. List of 2-fold differentially expressed genes between bro1D and wt cells.
Systematic name		log2FoldChange	pvalue	padj
SPAC17G6.05c	bro1	-3.3255	4.37079e-51	8.12822e-48
SPAC186.02c		-2.77275	5.10639e-05	0.00712213
SPSNORNA.14		-2.20754	2.31545e-27	1.61474e-24
SPBC3E7.02c		-1.82179	1.50374e-30	1.67788e-27
SPAC1002.17c		-1.78481	1.55855e-28	1.44919e-25
SPAC1002.19		-1.71781	1.39239e-27	1.10973e-24
SPNCRNA.781		-1.50834	3.4997e-17	1.62707e-14
SPBPB2B2.01		-1.2947	5.85785e-06	0.000933742
SPNCRNA.1431		-1.10149	0.000123465	0.0160189
SPNCRNA.1299		-1.0486	5.00612e-08	1.16372e-05
SPBC1861.02		-1.01604	1.78925e-13	6.65481e-11
SPAC17G6.04c		1.02374	2.07157e-21	1.05066e-18
SPCC1235.14		1.11748	2.36947e-24	1.32193e-21
SPNCRNA.388		1.68159	1.89294e-24	1.17341e-21
SPAC186.04c		2.92286	1.06566e-06	0.000198178
SPAC750.06c		3.07207	1.4689e-07	3.27799e-05
SPAC186.06		3.13004	2.00071e-07	4.29306e-05
SPAC186.05c		3.30025	2.60561e-86	7.26836e-83
SPAC186.09		4.12254	4.93805e-08	1.16372e-05
SPAC750.01		4.17805	6.63524e-98	3.7018e-94
SPAC750.05c		4.40448	9.17668e-31	1.27992e-27
