## Supplementary material for "Bro1-Mediated Trafficking Couples TOR Signalling to Cellular Metabolism and Longevity": Table S7

### Sheet: Sheet1
Table S6. List of fission yeast strains used in this study.
Strain	Genotype	Source/Reference
h- L972	h-	Laboratory stocks
tor1Δ	h- tor1::kanMX6	Laboratory stocks/(Rallis et al., 2013)
Ght5-GFP	h- gad8ts ght5-GFP::KanR	Laboratory stocks/ (Saitoh et al., 2015)
bro1Δ	h- bro1∆::natMX6	Laboratory stocks
ght5Δ	h- ght5-GFP::KanMX6	Laboratory stocks
bro1Δ ght5Δ	bro1::kanMX6 ght5::natMX6	Laboratory stocks
bro1Δ tor1Δ	bro1::natMX6 tor1::kanMX6	Laboratory stocks
Scr1-GFP	h-scr1-GFP::hph	Laboratory stocks (from Shigeaki Saitoh)
bro1Δ Scr1-GFP	bro1∆::natMX6 scr1-GFP::hph	Laboratory stocks
tor1Δ Ght5-GFP	h- tor1::hphMX6 ght5-GFP::KanMX6	Laboratory stocks
bro1Δ tor1Δ Ght5-GFP	bro1::natMX6 tor1::hphMX6 ght5-GFP::KanMX6	Laboratory stocks
